# The *Dlk1-Dio3* noncoding RNA cluster coordinately regulates mitochondrial respiration and chromatin structure to establish proper cell state for muscle differentiation

**DOI:** 10.1101/2024.06.18.599546

**Authors:** Amanda Pinheiro, Christopher A. Petty, Kevin Cabrera, Eric P. Tost, Adam C. Gower, Madison Marano, Ethan M. Leviss, Matthew J. Boberg, Jawahar Mahendran, Payton M. Bock, Chelsea E. Stephens, Jessica L. Fetterman, Francisco J. Naya

## Abstract

The coordinate regulation of metabolism and epigenetics to establish cell state-specific gene expression patterns during lineage progression is a central aspect of cell differentiation, but the factors that regulate this elaborate interplay are not well-defined. The imprinted *Dlk1-Dio3* noncoding RNA (ncRNA) cluster has been associated with metabolism in various progenitor cells, suggesting it functions as a regulator of metabolism and cell state. Here, we directly demonstrate that the *Dlk1-Dio3* ncRNA cluster coordinates mitochondrial respiration and chromatin structure to maintain proper cell state. Stable muscle cell lines were generated harboring two distinct deletions in the proximal promoter region resulting in either greatly upregulated or downregulated expression of the entire *Dlk1-Dio3* ncRNA cluster. Both mutant lines displayed impaired muscle differentiation along with altered mitochondrial respiration and genome-wide changes in chromatin accessibility and histone methylation. Global gene expression patterns and pathway analyses indicated a reprogramming of myogenic cell state creating a differentiated-like phenotype in proliferating myoblasts. Our results strongly suggest the *Dlk1-Dio3* ncRNA locus is a nodal regulator coordinating metabolic activity and the epigenome to maintain proper cell state in the myogenic lineage.

**Summary statement:** Muscle cell state is regulated by the imprinted *Dlk1-Dio3* noncoding RNA locus through its coordinate control of mitochondrial activity and histone modifications.
