## Supplementary File 1 for "The *Dlk1-Dio3* noncoding RNA cluster coordinately regulates mitochondrial respiration and chromatin structure to establish proper cell state for muscle differentiation"

### Sheet: Supplementary File
		myoblast Meg3-CAS vs pX			myoblast Meg3-TSS vs pX			myotube Meg3-CAS vs pX			myotube Meg3-TSS vs pX
Gene Set Name	Size	NES	p	FDR q	NES	p	FDR q	NES	p	FDR q	NES	p	FDR q
HALLMARK_ADIPOGENESIS	200	-1.10637	0.234043	0.447806	1.2346	0.0524862	0.125293	-1.33083	0.0297542	0.0967682	-0.955686	0.575679	0.585123
HALLMARK_ALLOGRAFT_REJECTION	163	-1.28129	0.053681	0.204119	-1.18639	0.112026	0.200124	-1.23941	0.0921409	0.166155	-1.35553	0.017663	0.0685033
HALLMARK_ANDROGEN_RESPONSE	90	-1.26378	0.112179	0.220348	-1.47164	0.00986842	0.0243416	-0.995925	0.493469	0.516459	-1.60155	0.0102339	0.00873659
HALLMARK_ANGIOGENESIS	34	-0.96112	0.531359	0.620244	-1.28859	0.117544	0.0917906	-1.91333	0	0	-2.2087	0	0
HALLMARK_APICAL_JUNCTION	187	-1.02088	0.378655	0.500237	-1.48308	0.00309598	0.0236966	-1.03307	0.380301	0.456784	-1.20084	0.118667	0.18131
HALLMARK_APICAL_SURFACE	39	-1.0346	0.396853	0.501064	-1.78765	0	0.00221912	-1.09446	0.320724	0.389874	-1.13299	0.271875	0.270311
HALLMARK_APOPTOSIS	154	-1.21018	0.107644	0.287864	-1.46887	0.00625	0.0238081	-1.66121	0	0.00821682	-1.69887	0	0.00391894
HALLMARK_BILE_ACID_METABOLISM	98	-0.895819	0.659744	0.729273	-1.47345	0.00856164	0.0249201	-1.31845	0.0601504	0.104397	-1.31455	0.0627737	0.0905081
HALLMARK_CHOLESTEROL_HOMEOSTASIS	68	-1.65211	0.0016835	0.0211145	-1.92737	0	0.00153846	-1.39818	0.0341615	0.0725557	-1.54609	0.0148368	0.0156655
HALLMARK_COAGULATION	113	1.15662	0.174731	0.257969	-1.43297	0.012966	0.0275365	-1.73988	0	0.00327486	-2.06267	0	0
HALLMARK_COMPLEMENT	167	1.09965	0.233871	0.272996	-0.93503	0.602826	0.656668	-1.08219	0.290495	0.393722	-1.25155	0.0736698	0.132336
HALLMARK_DNA_REPAIR	147	-0.929726	0.603226	0.685538	-1.5255	0.00327332	0.0153835	0.935021	0.642599	0.633449	1.02065	0.385455	0.391527
HALLMARK_E2F_TARGETS	196	-1.62304	0	0.02266	-1.79209	0	0.00245132	2.01344	0	0.000666667	1.82569	0	0.000899645
HALLMARK_EPITHELIAL_MESENCHYMAL_TRANSITION	185	-1.93949	0	0	-1.54762	0.00150376	0.0138878	-2.28463	0	0	-2.43165	0	0
HALLMARK_ESTROGEN_RESPONSE_EARLY	181	-1.17092	0.147239	0.340122	-1.3816	0.0125	0.0422431	-1.52532	0.00266312	0.0243996	-1.52772	0.001321	0.0167193
HALLMARK_ESTROGEN_RESPONSE_LATE	175	1.30011	0.041791	0.234177	-1.57369	0	0.0116676	-1.20777	0.104698	0.203452	-1.49973	0	0.0208434
HALLMARK_FATTY_ACID_METABOLISM	141	-1.01988	0.408669	0.487284	-1.45605	0.00672269	0.024316	-1.37377	0.0303907	0.0862113	-1.08496	0.299078	0.354822
HALLMARK_G2M_CHECKPOINT	198	-1.41846	0.0121212	0.095215	-1.6293	0	0.00868117	1.54029	0	0.0113665	1.34897	0.0214592	0.0547403
HALLMARK_GLYCOLYSIS	192	-1.12439	0.216867	0.441584	-1.53293	0.0015873	0.0154624	-1.64681	0	0.00880207	-1.74347	0	0.00204551
HALLMARK_HEDGEHOG_SIGNALING	34	1.117	0.293427	0.298545	-1.46449	0.0363322	0.0236541	-0.988194	0.465776	0.520679	-1.29329	0.12701	0.105877
HALLMARK_HEME_METABOLISM	179	1.1746	0.126801	0.262236	-0.97257	0.520392	0.571136	-1.04744	0.353887	0.448754	-1.07307	0.29281	0.368292
HALLMARK_HYPOXIA	193	-1.19595	0.118541	0.30172	-1.43318	0.00314961	0.0287976	-1.76859	0	0.00251962	-1.90811	0	0.00018018
HALLMARK_IL2_STAT5_SIGNALING	182	1.18966	0.0866873	0.327375	-1.08575	0.251885	0.355591	-1.33259	0.0332005	0.0996129	-1.67737	0	0.00458481
HALLMARK_IL6_JAK_STAT3_SIGNALING	75	-1.07824	0.320786	0.427558	-1.15163	0.218543	0.245815	-1.56563	0.00608828	0.0172597	-1.28765	0.0948276	0.102802
HALLMARK_INFLAMMATORY_RESPONSE	169	-1.41519	0.0104012	0.0885248	-1.38494	0.0114007	0.0427055	-1.08682	0.298913	0.395348	-1.42371	0.0169271	0.0414825
HALLMARK_INTERFERON_ALPHA_RESPONSE	77	-1.09326	0.306122	0.425304	-1.83067	0	0.00218362	-1.07331	0.357143	0.401686	-0.977548	0.510769	0.563642
HALLMARK_INTERFERON_GAMMA_RESPONSE	164	-1.33661	0.0276565	0.151345	-1.61562	0	0.00870918	-1.31309	0.0363881	0.104714	-1.17298	0.142857	0.213735
HALLMARK_KRAS_SIGNALING_DN	160	1.18876	0.108434	0.274253	1.43139	0.0172839	0.0235745	1.47096	0	0.0163754	1.81183	0	0.000674734
HALLMARK_KRAS_SIGNALING_UP	176	1.46941	0	0.16677	1.21341	0.0685714	0.128115	-1.24552	0.0849934	0.163797	-1.40306	0.0133511	0.0479274
HALLMARK_MITOTIC_SPINDLE	197	1.11467	0.189802	0.274106	-1.66705	0	0.00589231	1.28601	0.025	0.0717808	-0.974599	0.532365	0.555626
HALLMARK_MTORC1_SIGNALING	197	-1.08172	0.261194	0.436202	1.12444	0.146341	0.221219	-1.63542	0	0.00825399	-1.85237	0	0.000293813
HALLMARK_MYC_TARGETS_V1	196	-1.55872	0	0.032884	1.70538	0	0.00235788	-0.557129	1	0.998268	1.23209	0.0390625	0.120229
HALLMARK_MYC_TARGETS_V2	58	-1.32954	0.0715474	0.148182	1.98391	0	0.000133333	-1.04387	0.352679	0.444603	1.46737	0.0306407	0.0236741
HALLMARK_MYOGENESIS	196	-1.21737	0.105109	0.292201	2.7127	0	0	1.87472	0	0.000666667	2.37282	0	0
HALLMARK_NOTCH_SIGNALING	32	-1.54141	0.0322004	0.0348496	-1.10352	0.294533	0.329078	-1.37164	0.0780488	0.0825764	-1.02311	0.42024	0.468406
HALLMARK_OXIDATIVE_PHOSPHORYLATION	197	-0.906848	0.686099	0.723472	2.17042	0	0	1.57044	0.00420168	0.0109516	2.23482	0	0
HALLMARK_P53_PATHWAY	193	0.959063	0.569801	0.546082	-1.04922	0.332273	0.417521	-1.46856	0.00263852	0.0412835	-1.23461	0.0907912	0.143719
HALLMARK_PANCREAS_BETA_CELLS	31	-1.66767	0.0123457	0.0266573	-1.29395	0.116608	0.0907993	-1.1207	0.298532	0.343714	-0.695517	0.917305	0.979657
HALLMARK_PEROXISOME	95	-1.10877	0.25552	0.462198	-1.6201	0	0.00893447	-1.42752	0.0276074	0.0589135	-1.45986	0.0205279	0.0306026
HALLMARK_PI3K_AKT_MTOR_SIGNALING	103	-0.857936	0.738769	0.796219	-0.925893	0.617225	0.666491	-1.28249	0.0939794	0.125964	-1.31458	0.0581395	0.0944433
HALLMARK_PROTEIN_SECRETION	93	1.23569	0.115869	0.28737	-0.922607	0.65316	0.657283	-1.01607	0.437412	0.482236	-1.65042	0.00142857	0.00514521
HALLMARK_REACTIVE_OXYGEN_SPECIES_PATHWAY	48	-1.07153	0.336268	0.427625	-1.79972	0	0.00275561	-0.853762	0.694888	0.798334	-1.28781	0.109774	0.106537
HALLMARK_SPERMATOGENESIS	106	-0.525703	1	0.999077	-0.825225	0.839465	0.866049	1.18947	0.139073	0.134801	1.07946	0.272401	0.296049
HALLMARK_TGF_BETA_SIGNALING	54	-1.10172	0.316535	0.440359	-1.69935	0.00175131	0.00456737	-0.975618	0.500759	0.535637	-1.70062	0.00153374	0.00435438
HALLMARK_TNFA_SIGNALING_VIA_NFKB	185	1.34916	0.0147059	0.23735	-0.983822	0.488562	0.55582	-1.36609	0.0123119	0.0775352	-1.5328	0.00133156	0.0166493
HALLMARK_UNFOLDED_PROTEIN_RESPONSE	112	-1.35699	0.0558214	0.136949	1.525	0.00506329	0.0110534	-2.00323	0	0	-2.07043	0	0
HALLMARK_UV_RESPONSE_DN	142	-1.51024	0.00158228	0.0447376	-1.04975	0.322476	0.428898	-1.82676	0	0.0012313	-2.04631	0	0
HALLMARK_UV_RESPONSE_UP	149	-1.03319	0.373134	0.487619	1.091	0.250667	0.248181	-1.20524	0.122363	0.200383	1.12392	0.171429	0.242822
HALLMARK_WNT_BETA_CATENIN_SIGNALING	41	-1.72089	0.0105634	0.0206079	-1.04258	0.40146	0.421206	-1.37031	0.0834671	0.0788545	-0.90854	0.623256	0.680373
HALLMARK_XENOBIOTIC_METABOLISM	172	-1.09663	0.246356	0.434801	-1.27244	0.0529801	0.10313	-1.64346	0	0.00836986	-1.38723	0.0198413	0.0528029
